# Real-time sharing of drug screening data on the NCATS OpenData Portal accelerates translational research

**DOI:** 10.1101/2020.06.04.135046

**Authors:** Kyle R. Brimacombe, Peter C. Scully, Tongan Zhao, Richard T. Eastman, Xin Hu, Ke Wang, Mark Backus, Bolormaa Baljinnyam, Catherine Z. Chen, Lu Chen, Yichen Cheng, Danielle P. Davis, Kevin Duerr, Tara Eicher, Aaron Friedman, Ying Fu, Kirill Gorshkov, Hui Guo, Quinlin M. Hanson, Nathan Hotaling, Zina Itkin, Stephen C. Kales, Carleen Klumpp-Thomas, Emily M. Lee, Sam Michael, Tim Mierzwa, Brian Nezhad, Andrew Patt, Brittany J. Poelaert, Manisha Pradhan, Alex Renn, Paul Shinn, Jonathan H. Shrimp, Therese N. Tripler, Amit Viraktamath, Kanny K. Wan, Kelli M. Wilson, Miao Xu, Alexey V. Zakharov, Wei Zhu, Wei Zheng, Anton Simeonov, Ewy A. Mathé, Marc Ferrer, Donald C. Lo, Min Shen, Matthew D. Hall

## Abstract

The National Center for Advancing Translational Sciences (NCATS) has developed an online open science platform – named the NCATS OpenData Portal (ODP) – for quickly and freely sharing complete NCATS translational datasets via an open-access, user-friendly interface. This paper describes the establishment of the ODP, initially deployed during the COVID-19 crisis, and provides a detailed analysis of COVID-19 drug repurposing screening datasets that served as the first large-scale use case for the platform. Over 10,000 compounds were tested across 17 quantitative high-throughput assays, covering a wide spectrum of the SARS-CoV-2 life cycle. In total, over 87,000 concentration-response curves and 426,000 data points were made publicly available on ODP in near real-time, enabling immediate access to complete datasets. The resource is flexible in accommodating various types and structures of data, and it has already expanded since its launch to host additional datasets for COVID-19, other viruses of pandemic potential, and beyond. The OpenData Portal has been designed as a scalable platform for real-time data sharing across drug discovery campaigns, regardless of disease area, with the overarching goal of accelerating discovery at NCATS, the NIH, and the greater scientific community.
