## Supplementary material for "Real-time sharing of drug screening data on the NCATS OpenData Portal accelerates translational research": Table 3

### Sheet: Sheet1
	Screening Assay	Total Replicates	Replicates with Similar Results	Replicate Confirmation Rate	Screen Hit Rate	Screen Inactive Rate
	TMPRSS2 Enzymatic Activity	634	632	0.9968	0.0043	0.9957
	3CL Enzymatic Activity	1819	1717	0.9439	0.0349	0.9651
	SARS-CoV-2 Cytopathic Effect	1646	1538	0.9344	0.0788	0.9212
	ACE2 Enzymatic Activity	275	246	0.8945	0.0589	0.9411
	Spike-ACE2 Protein-Protein Interaction (AlphaLISA)	273	211	0.7729	0.3053	0.6947
	SARS-CoV-2 Pseudotyped Particle Entry	584	412	0.7055	0.4449	0.5551
